# Rabies virus-based barcoded neuroanatomy resolved by single-cell RNA and *in situ* sequencing

**DOI:** 10.1101/2023.03.16.532873

**Authors:** Aixin Zhang, Lei Jin, Shenqin Yao, Makoto Matsuyama, Cindy van Velthoven, Heather Sullivan, Na Sun, Manolis Kellis, Bosiljka Tasic, Ian R. Wickersham, Xiaoyin Chen

**Author notes:** Equal contributions (Aixin Zhang, Lei Jin).

## Abstract

Mapping the connectivity of diverse neuronal types provides the foundation for understanding the structure and function of neural circuits. High-throughput and low-cost neuroanatomical techniques based on RNA barcode sequencing have the potential to map circuits at cellular resolution and a brain-wide scale, but existing Sindbis virus-based techniques can only map long-range projections using anterograde tracing approaches. Rabies virus can complement anterograde tracing approaches by enabling either retrograde labeling of projection neurons or monosynaptic tracing of direct inputs to genetically targeted postsynaptic neurons. However, barcoded rabies virus has so far been only used to map non-neuronal cellular interactions *in vivo* and synaptic connectivity of cultured neurons. Here we combine barcoded rabies virus with single-cell and *in situ* sequencing to perform retrograde labeling and transsynaptic labeling in the mouse brain. We sequenced 96 retrogradely labeled cells and 295 transsynaptically labeled cells using single-cell RNA-seq, and 4,130 retrogradely labeled cells and 2,914 transsynaptically labeled cells *in situ*. We found that the transcriptomic identities of rabies virus-infected cells can be robustly identified using both single-cell RNA-seq and *in situ* sequencing. By associating gene expression with connectivity inferred from barcode sequencing, we distinguished long-range projecting cortical cell types from multiple cortical areas and identified cell types with converging or diverging synaptic connectivity. Combining *in situ* sequencing with barcoded rabies virus complements existing sequencing-based neuroanatomical techniques and provides a potential path for mapping synaptic connectivity of neuronal types at scale.
