## Supplementary material for "Rabies virus-based barcoded neuroanatomy resolved by single-cell RNA and *in situ* sequencing": Table S1

### Sheet: scRNAseq (transsynaptic)
Method	specimen	labtrack_id	genotype	gender	DOB	Target	Date of 1st Surgery	Virus for 1st surgery	Date of 2nd Surgery	Virus for 2nd surgery	Virus dose	ROI_A	Sac Date	Prep Date	Age (days)	FACS populations	Index Sort Requirement	N cells targeted	N cells collected	RSC Batch lookup
scRNAseq (transsynaptic)	Sst-IRES-Cre-591121	591121	Sst-IRES-Cre/wt	Male	2021-06-28	VISp-right	2021-08-19	AAV helper virus mix for CVS N2c	2021-09-03	N2cdG-4mCherry_CC2_20nt_HM (EnvA) (CVS-N2c strain)	AAV 200nl, rabies 200nl, split between 2 depths	VIS (right)	2021-09-09	2021-09-09	73	BFP+/mCherry+; mCherry+	Yes	48; 48	48; 48	RSC-291
scRNAseq (transsynaptic)	Sst-IRES-Cre-618308	618308	Sst-IRES-Cre/wt	Male	2022-01-19	VISp-right	2022-02-21	AAV helper virus mix for CVS N2c	2022-03-07	N2cdG-4mCherry_CC2_20nt_HM (EnvA) (CVS-N2c strain)	AAV 200nl, rabies 200nl, split between 2 depths	VIS (right)	2022-03-14	2022-03-14	54	BFP+/mCherry+; mCherry+	Yes	48; 48	80	RSC-303
scRNAseq (transsynaptic)	Sst-IRES-Cre-618309	618309	Sst-IRES-Cre/wt	Female	2022-01-19	VISp-right	2022-02-21	AAV helper virus mix for CVS N2c	2022-03-07	N2cdG-4mCherry_CC2_20nt_HM (EnvA) (CVS-N2c strain)	AAV 200nl, rabies 200nl, split between 2 depths	VIS (right)	2022-03-15	2022-03-15	55	BFP+/mCherry+; mCherry+	Yes	48; 48	60	RSC-303
scRNAseq (transsynaptic)	Vip-IRES-Cre-620588	620588	Vip-IRES-Cre/wt	Male	2022-02-04	VISp-right	2022-03-07	AAV helper virus mix for CVS N2c	2022-03-21	N2cdG-4mCherry_CC2_20nt_HM (EnvA) (CVS-N2c strain)	AAV 200nl, rabies 200nl, split between 2 depths	VIS (right)	2022-03-28	2022-03-28	52	BFP+/mCherry+; mCherry+	Yes	48; 48	61	RSC-304

### Sheet: in situ (transsynaptic)
Method	specimen	genotype	gender	Age	Target for surgery 1	Date of 1st Surgery	Virus for 1st surgery	Target for surgery 2	Date of 2nd Surgery	Virus for 2nd surgery	Sac Date	Prep Date
in situ sequencing (monosynaptic tracing)	22060204LJ	C57BL/6J	M	8 wks	Dorsolateral Striatum (AP=0.74;LM=2.25;DV=-2.3 from dura) and S1(AP=-1.55;LM=3.00;DV=-0.75 from dura)	2022-06-02	Striatum: 200nL AAV2-retro-synP-mCre: 1.48E+13 GC/mL; S1: AAV1-synP-FLEX-splitTVA-EGFP-tTA (DILUTED 1:200): 7.88E+10 GC/mL AAV1-TREtight-mTagBFP2-B19G (DILUTED 1:10): 1.32E+12 GC/mL	S1 (AP=-1.55;LM=3.00;DV=-0.75 from dura)	2022-06-09	200nL RVdG-4mCherry_CCS2_20nt_HM(EnvA): 7.16E+10 iu/mL	2022-06-16	2022-06-16
control brain (confocal imaging)	22060206LJ	C57BL/6J	M	8 wks	Dorsolateral Striatum (AP=0.74;LM=2.25;DV=-2.3 from dura) and S1(AP=-1.55;LM=3.00;DV=-0.75 from dura)	2022-06-02	Striatum: 200nL AAV2-retro-synP-mCre: 1.48E+13 GC/mL; S1: AAV1-synP-FLEX-splitTVA-EGFP-tTA (DILUTED 1:200): 7.88E+10 GC/mL AAV1-TREtight-mTagBFP2-B19G (DILUTED 1:10): 1.32E+12 GC/mL	S1 (AP=-1.55;LM=3.00;DV=-0.75 from dura)	2022-06-09	200nL RVdG-4mCherry_CCS2_20nt_HM(EnvA): 7.16E+10 iu/mL	2022-06-16	2022-06-16

### Sheet: scRNAseq (retrograde)
Method	specimen	labtrack_id	genotype	gender	DOB	Date of Surgery	Target 1	Target 2	Virus for target 1	Virus for target 2	Virus dose	ROI_A	Sac Date	Prep Date	Age (days)	FACS populations	Index Sort Requirement	N cells targeted	N cells collected	RSC Batch lookup
scRNAseq (retrograde tracing)	Sst-IRES-Cre-591123	591123	WT	Female	2021-06-28	2021-08-20	LGd-right	VISal-right	RVdG-4mCherry_CCS2_20nt_HM (B19G)	RVdG-4mCherry_20-mer barcode (B19G)	200nl for each virus	VISp (right)	2021-08-27	2021-08-27	60	mCherry+/DAPI-	Yes	48	48	RSC-289
scRNAseq (retrograde tracing)	Slc32a1-IRES-Cre;Lamp5-P2A-FlpO;Ai65-620569	620569	WT	Male	2022-02-04	2022-03-14	LGd-right	VISal-right	RVdG-4mCherry_CCS2_20nt_HM (B19G)	RVdG-4mCherry_20-mer barcode (B19G)	200nl for each virus	VISp (right)	2022-03-21	2022-03-21	45	mCherry+/DAPI-	Yes	48	48	RSC-304

### Sheet: in situ (retrograde)
Method	specimen	labtrack_id	genotype	gender	DOB	Date of Surgery	Target 1	Target 2	Virus for target 1	Virus for target 2	Virus dose	SAC date
Retro InsituSeq	Vip-IRES-Cre-602546	602546	Wt	Male	2021-09-22	2021-11-12	VISp-left	RSP-left	RVdG-4mCherry_CCS2_20nt_HM (B19G)	RVdG-4mCherry_20-mer barcode (B19G)	200nl for each virus	2021-11-18	Planned to target RSP, spilling over to SC.
Retro InsituSeq	Vip-IRES-Cre-602548	602548	Vip-IRES-Cre/wt	Male	2021-09-22	2021-11-12	VISp-left	RSP-left	RVdG-4mCherry_CCS2_20nt_HM (B19G)	RVdG-4mCherry_20-mer barcode (B19G)	200nl for each virus	2021-11-18	Planned to target RSP, spilling over to SC.
