## Supplementary material for "Rabies virus-based barcoded neuroanatomy resolved by single-cell RNA and *in situ* sequencing": Table S2

### Sheet: Sheet1
Virus	Usage	Notes
RVdG-4mCherry_CCS2_20nt_HM (B19G coated)	Surgery in scRNAseq (retrograde tracing) and in situ (retrograde) for target 1
RVdG-4mCherry_20-mer barcode (B19G coated)	Surgery in scRNAseq (retrograde tracing)and in situ (retrograde) for target 2
AAV2-retro-synP-mCre	First surgery in situ (transsynaptic)	mCre is mouse-codon-optimized Cre recombinase. Only used in the in situ sequencing experiment.
AAV1-synP-FLEX-splitTVA-EGFP-tTA	First surgery in situ and scRNAseq (transsynaptic)
AAV1-TREtight-mTagBFP2-B19G	First surgery in situ and scRNAseq (transsynaptic)
RVdG-4mCherry_CCS2_20nt_HM(EnvA coated)	Second surgery in situ (transsynaptic)
N2cdG-4mCherry_CC2_20nt_HM (EnvA coated) (CVS-N2c strain)	Second surgery in scRNAseq (transsynaptic)
